# A study of a diauxic growth experiment using an expanded dynamic flux balance framework

**DOI:** 10.1101/2022.05.16.492165

**Authors:** Emil Karlsen, Marianne Gylseth, Christian Schulz, Eivind Almaas

**Author notes:** These authors contributed equally to this work (Marianne Gylseth, Christian Schulz).

## Abstract

Flux balance analysis (FBA) remains one of the most used methods for modeling the entirety of cellular metabolism, and a range of applications and extensions based on the FBA framework have been generated. Dynamic flux balance analysis (dFBA), the expansion of FBA into the time domain, still has issues regarding accessibility limiting its widespread adoption and application, such as a lack of a consistently rigid formalism and tools that can be applied without expert knowledge. Recent work has combined dFBA with enzyme-constrained flux balance analysis (decFBA), which has been shown to greatly improve accuracy in the comparison of computational simulations and experimental data, but such approaches generally do not take into account the fact that altering the enzyme composition of a cell is not an instantaneous process.

Here, we have developed a decFBA method that explicitly takes enzyme change constraints (ecc) into account, decFBAecc. The resulting software is a simple yet flexible framework for using genome-scale metabolic modeling for simulations in the time domain that has full interoperability with COBRA toolbox 3.0. To assess the quality of the computational predictions of decFBAecc, we conducted a diauxic growth fermentation experiment with *Escherichia coli* BW2523 in glucose minimal M9 medium. The comparison of experimental data with dFBA, decFBA and decFBAecc predictions demonstrates how systematic analyses within a fixed constraint-based framework can aid the study of model parameters.

Finally, in explaining experimentally observed phenotypes, our computational analysis also demonstrates the importance of non-linear dependence of exchange fluxes on medium metabolite concentrations and the non-instantaneous change in enzyme composition, effects of which have not previously been accounted for in constraint-based analysis.
