## Supplemental File 1 for "A study of a diauxic growth experiment using an expanded dynamic flux balance framework"

### Sheet: Tabelle1
	Componet	Amount of component (L)	Compound	mM in component	mM in final
Base M9
	M9 salt sol	0.1	Na2HPO4	337	33.7
			KH2PO4	220	22
			NaCl	85.5	8.55
			NH4Cl	187	18.7
	Glucose	0.02	Glucose	1111.11	22.2222
	Mg	0.001	MgSO4	1000	1
	TMS	0.002	FeSO4*7H2O	35.97	0.07194
			CuSO4*5H2O	6.02	0.01204
			ZnSO4*7H2O	3.48	0.00696
			MnSO4*H2O	1.18	0.00236
			Na2MoO4*2H2O	0.04	8e-05
			CoSO4*7H2O	0.18	0.00036
			CaCl2*2H2O	3.4	0.0068
	Ions		SO4		1.09366
			Cl		27.2636
			Na		75.9502
			PO4		55.7
			K		22
			H		77.7
M9 supp1
	PO4-buffer	0.1	Na2HPO4	337	33.7
			KH2PO4	220	22
	NaCl	0.01	NaCl	855.5	8.555
	NH4Cl	0.04	NH4Cl	934.6	37.384
	Glucose	0.05	Glucose	2222.22	111.111
	Mg	0.00333333	MgSO4	1000	3.33333
	TMS	0.002	FeSO4*7H2O	35.97	0.07194
			CuSO4*5H2O	6.02	0.01204
			ZnSO4*7H2O	3.48	0.00696
			MnSO4*H2O	1.18	0.00236
			Na2MoO4*2H2O	0.04	8e-05
			CoSO4*7H2O	0.18	0.00036
			CaCl2*2H2O	3.4	0.0068
	Ions		SO4		3.42699
			Cl		45.9526
			Na		75.9552
			PO4		55.7
			K		22
			H		77.7
M9 supp2
	PO4-buffer	0.1	Na2HPO4	337	33.7
			KH2PO4	220	22
	NaCl	0.01	NaCl	855.5	8.555
	NH4Cl	0.12	NH4Cl	934.6	112.152
	Glucose	0.05	Glucose	2222.22	111.111
	Mg	0.00666667	MgSO4	1000	6.66667
	TMS	0.008	FeSO4*7H2O	35.97	0.28776
			CuSO4*5H2O	6.02	0.04816
			ZnSO4*7H2O	3.48	0.02784
			MnSO4*H2O	1.18	0.00944
			Na2MoO4*2H2O	0.04	0.00032
			CoSO4*7H2O	0.18	0.00144
			CaCl2*2H2O	3.4	0.0272
	Ions		SO4		7.04131
			Cl		120.761
			Na		75.9556
			PO4		55.7
			K		22
			H		77.7
