## Supplemental File 3 for "A study of a diauxic growth experiment using an expanded dynamic flux balance framework": CL_dFBA_compare.csv

simulation_name	simulation_time_hours	simulation_time_step_number	simulation_initial_biomass_gDW	model_name	biomass_function	exchange_reactions_file	media_files	addition_program	complex_rules	enzyme_change_grams_per_hour	plot_live
dFBA	6	600	0.1	iJO1366_sMOMENT_highEc	BIOMASS_Ec_iJO1366_core_53p95M	dFBA_compare	simple_glucose	simple_glucose_batch	none	-1	0
decFBA	6	600	0.1	iJO1366_sMOMENT_2019_06_25	BIOMASS_Ec_iJO1366_core_53p95M	dFBA_compare	simple_glucose	simple_glucose_batch	none	-1	0
decFBAecc	6	600	0.1	iJO1366_sMOMENT_2019_06_25	BIOMASS_Ec_iJO1366_core_53p95M	dFBA_compare	simple_glucose	simple_glucose_batch	none	0.01	0
