## Supplemental File 3 for "A study of a diauxic growth experiment using an expanded dynamic flux balance framework": CL_ecc.csv

simulation_name	simulation_time_hours	simulation_time_step_number	simulation_initial_biomass_gDW	model_name	biomass_function	exchange_reactions_file	media_files	addition_program	complex_rules	enzyme_change_grams_per_hour	plot_live
2percentSign	10	1000	0.07	iJO1366_sMOMENT_2019_06_25	BIOMASS_Ec_iJO1366_core_53p95M	fermCL_ionsNotLimiting_o2Lim_lacBlock_dhaBlock_acLim_pyrBlock	m9_fermCL,inoculate	batch_m9_reproduce_fermCL	acetateLim_tuned_ln	0.02	0
100percentSign	10	1000	0.07	iJO1366_sMOMENT_2019_06_25	BIOMASS_Ec_iJO1366_core_53p95M	fermCL_ionsNotLimiting_o2Lim_lacBlock_dhaBlock_acLim_pyrBlock	m9_fermCL,inoculate	batch_m9_reproduce_fermCL	acetateLim_tuned_ln	1	0
10percentSign	10	1000	0.07	iJO1366_sMOMENT_2019_06_25	BIOMASS_Ec_iJO1366_core_53p95M	fermCL_ionsNotLimiting_o2Lim_lacBlock_dhaBlock_acLim_pyrBlock	m9_fermCL,inoculate	batch_m9_reproduce_fermCL	acetateLim_tuned_ln	0.1	0
1percentSign	10	1000	0.07	iJO1366_sMOMENT_2019_06_25	BIOMASS_Ec_iJO1366_core_53p95M	fermCL_ionsNotLimiting_o2Lim_lacBlock_dhaBlock_acLim_pyrBlock	m9_fermCL,inoculate	batch_m9_reproduce_fermCL	acetateLim_tuned_ln	0.01	0
0pointSign1percentSign	10	1000	0.07	iJO1366_sMOMENT_2019_06_25	BIOMASS_Ec_iJO1366_core_53p95M	fermCL_ionsNotLimiting_o2Lim_lacBlock_dhaBlock_acLim_pyrBlock	m9_fermCL,inoculate	batch_m9_reproduce_fermCL	acetateLim_tuned_ln	0.001	0
