## Supplemental File 3 for "A study of a diauxic growth experiment using an expanded dynamic flux balance framework": dFBA_compare.csv

exchange_reaction_id	exchange_reaction_name	limiting	initial_lb	initial_ub	vmax	km
DM_4crsol_c	Sink needed to allow p-Cresol to leave system	TRUE	-1000	1000	0	0
DM_5drib_c	Sink needed to allow 5'-deoxyribose to leave system	TRUE	-1000	1000	0	0
DM_aacald_c	Sink needed to allow aminoacetaldehyde to leave system	TRUE	-1000	1000	0	0
DM_amob_c	Sink needed to allow S-Adenosyl-4-methylthio-2-oxobutanoate to leave system	TRUE	-1000	1000	0	0
DM_mththf_c	Sink needed to allow (2R,4S)-2-methyl-2,3,3,4-tetrahydroxytetrahydrofuran to leave system	TRUE	-1000	1000	0	0
DM_oxam_c	Sink needed to allow oxamate to leave system	TRUE	-1000	1000	0	0
EX_12ppd__R_e	(R)-Propane-1,2-diol exchange	TRUE	-1000	1000	0	0
EX_12ppd__S_e	(S)-Propane-1,2-diol exchange	TRUE	-1000	1000	0	0
EX_14glucan_e	1,4-alpha-D-glucan exchange	TRUE	-1000	1000	0	0
EX_15dap_e	1,5-Diaminopentane exchange	TRUE	-1000	1000	0	0
EX_23camp_e	2',3'-Cyclic AMP exchange	TRUE	-1000	1000	0	0
EX_23ccmp_e	2',3'-Cyclic CMP exchange	TRUE	-1000	1000	0	0
EX_23cgmp_e	2',3'-Cyclic GMP exchange	TRUE	-1000	1000	0	0
EX_23cump_e	2',3'-Cyclic UMP exchange	TRUE	-1000	1000	0	0
EX_23dappa_e	2,3-diaminopropionate exchange	TRUE	-1000	1000	0	0
EX_26dap__M_e	Meso-2,6-Diaminoheptanedioate exchange	TRUE	-1000	1000	0	0
EX_2ddglcn_e	2-Dehydro-3-deoxy-D-gluconate exchange	TRUE	-1000	1000	0	0
EX_34dhpac_e	3,4-Dihydroxyphenylacetaldehyde exchange	TRUE	-1000	1000	0	0
EX_3amp_e	3'-AMP exchange	TRUE	-1000	1000	0	0
EX_3cmp_e	3'-cmp exchange	TRUE	-1000	1000	0	0
EX_3gmp_e	3'-GMP exchange	TRUE	-1000	1000	0	0
EX_3hcinnm_e	3-hydroxycinnamic acid exchange	TRUE	-1000	1000	0	0
EX_3hpp_e	3-Hydroxypropanoate exchange	TRUE	-1000	1000	0	0
EX_3hpppn_e	3-(3-hydroxy-phenyl)propionate exchange	TRUE	-1000	1000	0	0
EX_3ump_e	3'-UMP exchange	TRUE	-1000	1000	0	0
EX_4abut_e	4-Aminobutanoate exchange	TRUE	-1000	1000	0	0
EX_4hoxpacd_e	4-Hydroxyphenylacetaldehyde exchange	TRUE	-1000	1000	0	0
EX_5dglcn_e	5-Dehydro-D-gluconate exchange	TRUE	-1000	1000	0	0
EX_5mtr_e	5-Methylthio-D-ribose exchange	TRUE	-1000	1000	0	0
EX_LalaDglu_e	L-alanine-D-glutamate exchange	TRUE	-1000	1000	0	0
EX_LalaDgluMdap_e	L-alanine-D-glutamate-meso-2,6-diaminoheptanedioate exchange	TRUE	-1000	1000	0	0
EX_LalaDgluMdapDala_e	L-alanine-D-glutamate-meso-2,6-diaminoheptanedioate-D-alanine exchange	TRUE	-1000	1000	0	0
EX_LalaLglu_e	L-alanine-L-glutamate exchange	TRUE	-1000	1000	0	0
EX_ac_e	Acetate exchange	TRUE	-1000	1000	0	0
EX_acac_e	Acetoacetate exchange	TRUE	-1000	1000	0	0
EX_acald_e	Acetaldehyde exchange	TRUE	-1000	1000	0	0
EX_acgal_e	N-Acetyl-D-galactosamine exchange	TRUE	-1000	1000	0	0
EX_acgal1p_e	N-Acetyl-D-galactosamine 1-phosphate exchange	TRUE	-1000	1000	0	0
EX_acgam_e	N-Acetyl-D-glucosamine exchange	TRUE	-1000	1000	0	0
EX_acgam1p_e	N-Acetyl-D-glucosamine 1-phosphate exchange	TRUE	-1000	1000	0	0
EX_acmana_e	N-Acetyl-D-mannosamine exchange	TRUE	-1000	1000	0	0
EX_acmum_e	N-Acetylmuramate exchange	TRUE	-1000	1000	0	0
EX_acnam_e	N-Acetylneuraminate exchange	TRUE	-1000	1000	0	0
EX_acolipa_e	4-Amino-4-deoxy-L-arabinose modified core oligosaccharide lipid A exchange	TRUE	-1000	1000	0	0
EX_acser_e	O-Acetyl-L-serine exchange	TRUE	-1000	1000	0	0
EX_ade_e	Adenine exchange	TRUE	-1000	1000	0	0
EX_adn_e	Adenosine exchange	TRUE	-1000	1000	0	0
EX_adocbl_e	Adenosylcobalamin exchange	TRUE	-1000	1000	0	0
EX_ag_e	Silver exchange	TRUE	-1000	1000	0	0
EX_agm_e	Agmatine exchange	TRUE	-1000	1000	0	0
EX_akg_e	2-Oxoglutarate exchange	TRUE	-1000	1000	0	0
EX_ala_B_e	Beta-Alanine exchange	TRUE	-1000	1000	0	0
EX_ala__D_e	D-Alanine exchange	TRUE	-1000	1000	0	0
EX_ala__L_e	L-Alanine exchange	TRUE	-1000	1000	0	0
EX_alaala_e	D-Alanyl-D-alanine exchange	TRUE	-1000	1000	0	0
EX_all__D_e	D-Allose exchange	TRUE	-1000	1000	0	0
EX_alltn_e	Allantoin exchange	TRUE	-1000	1000	0	0
EX_amp_e	AMP exchange	TRUE	-1000	1000	0	0
EX_anhgm_e	N-Acetyl-D-glucosamine(anhydrous)N-Acetylmuramic acid exchange	TRUE	-1000	1000	0	0
EX_arab__L_e	L-Arabinose exchange	TRUE	-1000	1000	0	0
EX_arbt_e	Arbutin exchange	TRUE	-1000	1000	0	0
EX_arbtn_e	Aerobactin minus Fe3 exchange	TRUE	-1000	1000	0	0
EX_arbtn_fe3_e	Aerobactin exchange	TRUE	-1000	1000	0	0
EX_arg__L_e	L-Arginine exchange	TRUE	-1000	1000	0	0
EX_ascb__L_e	L-Ascorbate exchange	TRUE	-1000	1000	0	0
EX_asn__L_e	L-Asparagine exchange	TRUE	-1000	1000	0	0
EX_aso3_e	Arsenite exchange	TRUE	-1000	1000	0	0
EX_asp__L_e	L-Aspartate exchange	TRUE	-1000	1000	0	0
EX_btn_e	Biotin exchange	TRUE	-1000	1000	0	0
EX_but_e	Butyrate (n-C4:0) exchange	TRUE	-1000	1000	0	0
EX_butso3_e	Butanesulfonate exchange	TRUE	-1000	1000	0	0
EX_ca2_e	Calcium exchange	FALSE	-1000	1000	0	0
EX_cbi_e	Cobinamide exchange	TRUE	-1000	1000	0	0
EX_cbl1_e	Cob(I)alamin exchange	TRUE	-1000	1000	0	0
EX_cd2_e	Cadmium exchange	FALSE	-1000	1000	0	0
EX_cgly_e	Cys-Gly exchange	TRUE	-1000	1000	0	0
EX_chol_e	Choline exchange	TRUE	-1000	1000	0	0
EX_chtbs_e	Chitobiose exchange	TRUE	-1000	1000	0	0
EX_cit_e	Citrate exchange	TRUE	-1000	1000	0	0
EX_cl_e	Chloride exchange	FALSE	-1000	1000	0	0
EX_cm_e	Chloramphenicol exchange	TRUE	-1000	1000	0	0
EX_cmp_e	CMP exchange	TRUE	-1000	1000	0	0
EX_co2_e	CO2 exchange	TRUE	-1000	1000	0	0
EX_cobalt2_e	Co2+ exchange	FALSE	-1000	1000	0	0
EX_colipa_e	Core oligosaccharide lipid A exchange	TRUE	-1000	1000	0	0
EX_colipap_e	Core oligosaccharide lipid A diphosphate exchange	TRUE	-1000	1000	0	0
EX_cpgn_e	Coprogen exchange	TRUE	-1000	1000	0	0
EX_cpgn_un_e	Coprogen unloaded (no Fe(III)) exchange	TRUE	-1000	1000	0	0
EX_crn_e	L-Carnitine exchange	TRUE	-1000	1000	0	0
EX_crn__D_e	D-carnitine exchange	TRUE	-1000	1000	0	0
EX_csn_e	Cytosine exchange	TRUE	-1000	1000	0	0
EX_cu_e	Cu+ exchange	TRUE	-1000	1000	0	0
EX_cu2_e	Cu2+ exchange	FALSE	-1000	1000	0	0
EX_cyan_e	Hydrogen cyanide exchange	TRUE	-1000	1000	0	0
EX_cynt_e	Cyanate exchange	TRUE	-1000	1000	0	0
EX_cys__D_e	D-Cysteine exchange	TRUE	-1000	1000	0	0
EX_cys__L_e	L-Cysteine exchange	TRUE	-1000	1000	0	0
EX_cytd_e	Cytidine exchange	TRUE	-1000	1000	0	0
EX_dad_2_e	Deoxyadenosine exchange	TRUE	-1000	1000	0	0
EX_damp_e	DAMP exchange	TRUE	-1000	1000	0	0
EX_dca_e	Decanoate (n-C10:0) exchange	TRUE	-1000	1000	0	0
EX_dcmp_e	DCMP exchange	TRUE	-1000	1000	0	0
EX_dcyt_e	Deoxycytidine exchange	TRUE	-1000	1000	0	0
EX_ddca_e	Dodecanoate (n-C12:0) exchange	TRUE	-1000	1000	0	0
EX_dgmp_e	DGMP exchange	TRUE	-1000	1000	0	0
EX_dgsn_e	Deoxyguanosine exchange	TRUE	-1000	1000	0	0
EX_dha_e	Dihydroxyacetone exchange	TRUE	-1000	0	0	0
EX_dimp_e	DIMP exchange	TRUE	-1000	1000	0	0
EX_din_e	Deoxyinosine exchange	TRUE	-1000	1000	0	0
EX_dms_e	Dimethyl sulfide exchange	TRUE	-1000	1000	0	0
EX_dmso_e	Dimethyl sulfoxide exchange	TRUE	-1000	1000	0	0
EX_dopa_e	Dopamine exchange	TRUE	-1000	1000	0	0
EX_doxrbcn_e	Doxorubicin exchange	TRUE	-1000	1000	0	0
EX_dtmp_e	DTMP exchange	TRUE	-1000	1000	0	0
EX_dump_e	DUMP exchange	TRUE	-1000	1000	0	0
EX_duri_e	Deoxyuridine exchange	TRUE	-1000	1000	0	0
EX_eca4colipa_e	(enterobacterial common antigen)x4 core oligosaccharide lipid A exchange	TRUE	-1000	1000	0	0
EX_enlipa_e	Phosphoethanolamine KDO(2)-lipid (A) exchange	TRUE	-1000	1000	0	0
EX_enter_e	Enterochelin exchange	TRUE	-1000	1000	0	0
EX_etha_e	Ethanolamine exchange	TRUE	-1000	1000	0	0
EX_ethso3_e	Ethanesulfonate exchange	TRUE	-1000	1000	0	0
EX_etoh_e	Ethanol exchange	TRUE	-1000	1000	0	0
EX_f6p_e	D-fructose 6-phosphate exchange	TRUE	-1000	1000	0	0
EX_fald_e	Formaldehyde exchange	TRUE	-1000	1000	0	0
EX_fe2_e	Fe2+ exchange	FALSE	-1000	1000	0	0
EX_fe3_e	Fe3+ exchange	TRUE	-1000	1000	0	0
EX_fe3dcit_e	Fe(III)dicitrate exchange	TRUE	-1000	1000	0	0
EX_fe3dhbzs_e	Ferric 2,3-dihydroxybenzoylserine exchange	TRUE	-1000	1000	0	0
EX_fe3hox_e	Fe(III)hydroxamate exchange	TRUE	-1000	1000	0	0
EX_fe3hox_un_e	Fe(III)hydoxamate, unloaded exchange	TRUE	-1000	1000	0	0
EX_fecrm_e	Ferrichrome exchange	TRUE	-1000	1000	0	0
EX_fecrm_un_e	Ferrichrome minus Fe(III) exchange	TRUE	-1000	1000	0	0
EX_feenter_e	Fe-enterobactin exchange	TRUE	-1000	1000	0	0
EX_feoxam_e	Ferroxamine exchange	TRUE	-1000	1000	0	0
EX_feoxam_un_e	Ferroxamine minus Fe(3) exchange	TRUE	-1000	1000	0	0
EX_for_e	Formate exchange	TRUE	-1000	1000	0	0
EX_fru_e	D-Fructose exchange	TRUE	-1000	1000	0	0
EX_frulys_e	Fructoselysine exchange	TRUE	-1000	1000	0	0
EX_fruur_e	D-Fructuronate exchange	TRUE	-1000	1000	0	0
EX_fuc__L_e	L-Fucose exchange	TRUE	-1000	1000	0	0
EX_fum_e	Fumarate exchange	TRUE	-1000	1000	0	0
EX_fusa_e	Fusidic acid exchange	TRUE	-1000	1000	0	0
EX_g1p_e	D-Glucose 1-phosphate exchange	TRUE	-1000	1000	0	0
EX_g3pc_e	Sn-Glycero-3-phosphocholine exchange	TRUE	-1000	1000	0	0
EX_g3pe_e	Sn-Glycero-3-phosphoethanolamine exchange	TRUE	-1000	1000	0	0
EX_g3pg_e	Glycerophosphoglycerol exchange	TRUE	-1000	1000	0	0
EX_g3pi_e	Sn-Glycero-3-phospho-1-inositol exchange	TRUE	-1000	1000	0	0
EX_g3ps_e	Glycerophosphoserine exchange	TRUE	-1000	1000	0	0
EX_g6p_e	D-Glucose 6-phosphate exchange	TRUE	-1000	1000	0	0
EX_gal_e	D-Galactose exchange	TRUE	-1000	1000	0	0
EX_gal_bD_e	Beta D-Galactose exchange	TRUE	-1000	1000	0	0
EX_gal1p_e	Alpha-D-Galactose 1-phosphate exchange	TRUE	-1000	1000	0	0
EX_galct__D_e	D-Galactarate exchange	TRUE	-1000	1000	0	0
EX_galctn__D_e	D-Galactonate exchange	TRUE	-1000	1000	0	0
EX_galctn__L_e	L-Galactonate exchange	TRUE	-1000	1000	0	0
EX_galt_e	Galactitol exchange	TRUE	-1000	1000	0	0
EX_galur_e	D-Galacturonate exchange	TRUE	-1000	1000	0	0
EX_gam_e	D-Glucosamine exchange	TRUE	-1000	1000	0	0
EX_gam6p_e	D-Glucosamine 6-phosphate exchange	TRUE	-1000	1000	0	0
EX_gbbtn_e	Gamma-butyrobetaine exchange	TRUE	-1000	1000	0	0
EX_gdp_e	GDP exchange	TRUE	-1000	1000	0	0
EX_glc__D_e	D-Glucose exchange	TRUE	-10.5	1000	0	0
EX_glcn_e	D-Gluconate exchange	TRUE	-1000	1000	0	0
EX_glcr_e	D-Glucarate exchange	TRUE	-1000	1000	0	0
EX_glcur_e	D-Glucuronate exchange	TRUE	-1000	1000	0	0
EX_glcur1p_e	D-Glucuronate 1-phosphate exchange	TRUE	-1000	1000	0	0
EX_gln__L_e	L-Glutamine exchange	TRUE	-1000	1000	0	0
EX_glu__L_e	L-Glutamate exchange	TRUE	-1000	1000	0	0
EX_gly_e	Glycine exchange	TRUE	-1000	1000	0	0
EX_glyald_e	D-Glyceraldehyde exchange	TRUE	-1000	1000	0	0
EX_glyb_e	Glycine betaine exchange	TRUE	-1000	1000	0	0
EX_glyc_e	Glycerol exchange	TRUE	-1000	1000	0	0
EX_glyc__R_e	(R)-Glycerate exchange	TRUE	-1000	1000	0	0
EX_glyc2p_e	Glycerol 2-phosphate exchange	TRUE	-1000	1000	0	0
EX_glyc3p_e	Glycerol 3-phosphate exchange	TRUE	-1000	1000	0	0
EX_glyclt_e	Glycolate exchange	TRUE	-1000	1000	0	0
EX_gmp_e	GMP exchange	TRUE	-1000	1000	0	0
EX_gsn_e	Guanosine exchange	TRUE	-1000	1000	0	0
EX_gthox_e	Oxidized glutathione exchange	TRUE	-1000	1000	0	0
EX_gthrd_e	Reduced glutathione exchange	TRUE	-1000	1000	0	0
EX_gtp_e	GTP exchange	TRUE	-1000	1000	0	0
EX_gua_e	Guanine exchange	TRUE	-1000	1000	0	0
EX_h_e	H+ exchange	TRUE	-1000	1000	0	0
EX_h2_e	H2 exchange	FALSE	-1000	1000	0	0
EX_h2o_e	H2O exchange	FALSE	-1000	1000	0	0
EX_h2o2_e	Hydrogen peroxide exchange	TRUE	-1000	1000	0	0
EX_h2s_e	Hydrogen sulfide exchange	TRUE	-1000	1000	0	0
EX_hacolipa_e	Hepta-acylated core oligosaccharide lipid A (E. coli) exchange	TRUE	-1000	1000	0	0
EX_halipa_e	Hepta-acylated KDO(2)-lipid (A) exchange	TRUE	-1000	1000	0	0
EX_hdca_e	Hexadecanoate (n-C16:0) exchange	TRUE	-1000	1000	0	0
EX_hdcea_e	Hexadecenoate (n-C16:1) exchange	TRUE	-1000	1000	0	0
EX_hg2_e	Hg2+ exchange	TRUE	-1000	1000	0	0
EX_his__L_e	L-Histidine exchange	TRUE	-1000	1000	0	0
EX_hom__L_e	L-Homoserine exchange	TRUE	-1000	1000	0	0
EX_hxa_e	Hexanoate (n-C6:0) exchange	TRUE	-1000	1000	0	0
EX_hxan_e	Hypoxanthine exchange	TRUE	-1000	1000	0	0
EX_idon__L_e	L-Idonate exchange	TRUE	-1000	1000	0	0
EX_ile__L_e	L-Isoleucine exchange	TRUE	-1000	1000	0	0
EX_imp_e	IMP exchange	TRUE	-1000	1000	0	0
EX_indole_e	Indole exchange	TRUE	-1000	1000	0	0
EX_inost_e	Myo-Inositol exchange	TRUE	-1000	1000	0	0
EX_ins_e	Inosine exchange	TRUE	-1000	1000	0	0
EX_isetac_e	Isethionic acid exchange	TRUE	-1000	1000	0	0
EX_k_e	K+ exchange	FALSE	-1000	1000	0	0
EX_kdo2lipid4_e	KDO(2)-lipid IV(A) exchange	TRUE	-1000	1000	0	0
EX_lac__D_e	D-lactate exchange	TRUE	-1000	0	0	0
EX_lac__L_e	L-Lactate exchange	TRUE	-1000	0	0	0
EX_lcts_e	Lactose exchange	TRUE	-1000	1000	0	0
EX_leu__L_e	L-Leucine exchange	TRUE	-1000	1000	0	0
EX_lipa_e	KDO(2)-lipid (A) exchange	TRUE	-1000	1000	0	0
EX_lipa_cold_e	Cold adapted KDO(2)-lipid (A) exchange	TRUE	-1000	1000	0	0
EX_lipoate_e	Lipoate exchange	TRUE	-1000	1000	0	0
EX_lys__L_e	L-Lysine exchange	TRUE	-1000	1000	0	0
EX_lyx__L_e	L-Lyxose exchange	TRUE	-1000	1000	0	0
EX_mal__D_e	D-Malate exchange	TRUE	-1000	1000	0	0
EX_mal__L_e	L-Malate exchange	TRUE	-1000	1000	0	0
EX_malt_e	Maltose exchange	TRUE	-1000	1000	0	0
EX_malthx_e	Maltohexaose exchange	TRUE	-1000	1000	0	0
EX_maltpt_e	Maltopentaose exchange	TRUE	-1000	1000	0	0
EX_malttr_e	Maltotriose exchange	TRUE	-1000	1000	0	0
EX_maltttr_e	Maltotetraose exchange	TRUE	-1000	1000	0	0
EX_man_e	D-Mannose exchange	TRUE	-1000	1000	0	0
EX_man6p_e	D-Mannose 6-phosphate exchange	TRUE	-1000	1000	0	0
EX_manglyc_e	2(alpha-D-Mannosyl)-D-glycerate exchange	TRUE	-1000	1000	0	0
EX_melib_e	Melibiose exchange	TRUE	-1000	1000	0	0
EX_meoh_e	Methanol exchange	TRUE	-1000	1000	0	0
EX_met__D_e	D-Methionine exchange	TRUE	-1000	1000	0	0
EX_met__L_e	L-Methionine exchange	TRUE	-1000	1000	0	0
EX_metsox_R__L_e	L-methionine-R-sulfoxide exchange	TRUE	-1000	1000	0	0
EX_metsox_S__L_e	L-Methionine S-oxide exchange	TRUE	-1000	1000	0	0
EX_mg2_e	Mg exchange	FALSE	-1000	1000	0	0
EX_mincyc_e	Minocycline exchange	TRUE	-1000	1000	0	0
EX_minohp_e	Myo-Inositol hexakisphosphate exchange	TRUE	-1000	1000	0	0
EX_mmet_e	S-Methyl-L-methionine exchange	TRUE	-1000	1000	0	0
EX_mn2_e	Mn2+ exchange	FALSE	-1000	1000	0	0
EX_mnl_e	D-Mannitol exchange	TRUE	-1000	1000	0	0
EX_mobd_e	Molybdate exchange	FALSE	-1000	1000	0	0
EX_mso3_e	Methanesulfonate exchange	TRUE	-1000	1000	0	0
EX_n2o_e	Nitrous oxide exchange	TRUE	-1000	1000	0	0
EX_na1_e	Sodium exchange	FALSE	-1000	1000	0	0
EX_nac_e	Nicotinate exchange	TRUE	-1000	1000	0	0
EX_nh4_e	Ammonia exchange	FALSE	-1000	1000	0	0
EX_ni2_e	Ni2+ exchange	FALSE	-1000	1000	0	0
EX_nmn_e	NMN exchange	TRUE	-1000	1000	0	0
EX_no_e	Nitric oxide exchange	TRUE	-1000	1000	0	0
EX_no2_e	Nitrite exchange	TRUE	-1000	1000	0	0
EX_no3_e	Nitrate exchange	TRUE	-1000	1000	0	0
EX_novbcn_e	Novobiocin exchange	TRUE	-1000	1000	0	0
EX_o16a4colipa_e	(O16 antigen)x4 core oligosaccharide lipid A exchange	TRUE	-1000	1000	0	0
EX_o2_e	O2 exchange	FALSE	-15	1000	0	0
EX_o2s_e	Superoxide anion exchange	TRUE	-1000	1000	0	0
EX_ocdca_e	Octadecanoate (n-C18:0) exchange	TRUE	-1000	1000	0	0
EX_ocdcea_e	Octadecenoate (n-C18:1) exchange	TRUE	-1000	1000	0	0
EX_octa_e	Octanoate (n-C8:0) exchange	TRUE	-1000	1000	0	0
EX_orn_e	Ornithine exchange	TRUE	-1000	1000	0	0
EX_orot_e	Orotate exchange	TRUE	-1000	1000	0	0
EX_pacald_e	Phenylacetaldehyde exchange	TRUE	-1000	1000	0	0
EX_peamn_e	Phenethylamine exchange	TRUE	-1000	1000	0	0
EX_phe__L_e	L-Phenylalanine exchange	TRUE	-1000	1000	0	0
EX_pheme_e	Protoheme exchange	TRUE	-1000	1000	0	0
EX_pi_e	Phosphate exchange	FALSE	-1000	1000	0	0
EX_pnto__R_e	(R)-Pantothenate exchange	TRUE	-1000	1000	0	0
EX_ppa_e	Propionate exchange	TRUE	-1000	1000	0	0
EX_ppal_e	Propanal exchange	TRUE	-1000	1000	0	0
EX_pppn_e	Phenylpropanoate exchange	TRUE	-1000	1000	0	0
EX_ppt_e	Phosphonate exchange	TRUE	-1000	1000	0	0
EX_pro__L_e	L-Proline exchange	TRUE	-1000	1000	0	0
EX_progly_e	L-Prolinylglycine exchange	TRUE	-1000	1000	0	0
EX_psclys_e	Psicoselysine exchange	TRUE	-1000	1000	0	0
EX_pser__L_e	O-Phospho-L-serine exchange	TRUE	-1000	1000	0	0
EX_ptrc_e	Putrescine exchange	TRUE	-1000	1000	0	0
EX_pydam_e	Pyridoxamine exchange	TRUE	-1000	1000	0	0
EX_pydx_e	Pyridoxal exchange	TRUE	-1000	1000	0	0
EX_pydxn_e	Pyridoxine exchange	TRUE	-1000	1000	0	0
EX_pyr_e	Pyruvate exchange	TRUE	-1000	0	0	0
EX_quin_e	Quinate exchange	TRUE	-1000	1000	0	0
EX_r5p_e	Alpha-D-Ribose 5-phosphate exchange	TRUE	-1000	1000	0	0
EX_rfamp_e	Rifampin exchange	TRUE	-1000	1000	0	0
EX_rib__D_e	D-Ribose exchange	TRUE	-1000	1000	0	0
EX_rmn_e	L-Rhamnose exchange	TRUE	-1000	1000	0	0
EX_sbt__D_e	D-Sorbitol exchange	TRUE	-1000	1000	0	0
EX_sel_e	Selenate exchange	TRUE	-1000	1000	0	0
EX_ser__D_e	D-Serine exchange	TRUE	-1000	1000	0	0
EX_ser__L_e	L-Serine exchange	TRUE	-1000	1000	0	0
EX_skm_e	Shikimate exchange	TRUE	-1000	1000	0	0
EX_slnt_e	Selenite exchange	TRUE	-1000	1000	0	0
EX_so2_e	Sulfur dioxide exchange	TRUE	-1000	1000	0	0
EX_so3_e	Sulfite exchange	TRUE	-1000	1000	0	0
EX_so4_e	Sulfate exchange	FALSE	-1000	1000	0	0
EX_spmd_e	Spermidine exchange	TRUE	-1000	1000	0	0
EX_succ_e	Succinate exchange	TRUE	-1000	1000	0	0
EX_sucr_e	Sucrose exchange	TRUE	-1000	1000	0	0
EX_sulfac_e	Sulfoacetate exchange	TRUE	-1000	1000	0	0
EX_tartr__D_e	D-tartrate exchange	TRUE	-1000	1000	0	0
EX_tartr__L_e	L-tartrate exchange	TRUE	-1000	1000	0	0
EX_taur_e	Taurine exchange	TRUE	-1000	1000	0	0
EX_tcynt_e	Thiocyanate exchange	TRUE	-1000	1000	0	0
EX_thm_e	Thiamin exchange	TRUE	-1000	1000	0	0
EX_thr__L_e	L-Threonine exchange	TRUE	-1000	1000	0	0
EX_thrp_e	L-Threonine O-3-phosphate exchange	TRUE	-1000	1000	0	0
EX_thym_e	Thymine exchange	TRUE	-1000	1000	0	0
EX_thymd_e	Thymidine exchange	TRUE	-1000	1000	0	0
EX_tma_e	Trimethylamine exchange	TRUE	-1000	1000	0	0
EX_tmao_e	Trimethylamine N-oxide exchange	TRUE	-1000	1000	0	0
EX_tre_e	Trehalose exchange	TRUE	-1000	1000	0	0
EX_trp__L_e	L-Tryptophan exchange	TRUE	-1000	1000	0	0
EX_tsul_e	Thiosulfate exchange	TRUE	-1000	1000	0	0
EX_ttdca_e	Tetradecanoate (n-C14:0) exchange	TRUE	-1000	1000	0	0
EX_ttdcea_e	Tetradecenoate (n-C14:1) exchange	TRUE	-1000	1000	0	0
EX_ttrcyc_e	Tetracycline exchange	TRUE	-1000	1000	0	0
EX_tungs_e	Tungstate exchange	TRUE	-1000	1000	0	0
EX_tym_e	Tyramine exchange	TRUE	-1000	1000	0	0
EX_tyr__L_e	L-Tyrosine exchange	TRUE	-1000	1000	0	0
EX_tyrp_e	Phosphotyrosine exchange	TRUE	-1000	1000	0	0
EX_uacgam_e	UDP-N-acetyl-D-glucosamine exchange	TRUE	-1000	1000	0	0
EX_udpacgal_e	UDP-N-acetyl-D-galactosamine exchange	TRUE	-1000	1000	0	0
EX_udpg_e	UDPglucose exchange	TRUE	-1000	1000	0	0
EX_udpgal_e	UDPgalactose exchange	TRUE	-1000	1000	0	0
EX_udpglcur_e	UDP-D-glucuronate exchange	TRUE	-1000	1000	0	0
EX_ump_e	UMP exchange	TRUE	-1000	1000	0	0
EX_ura_e	Uracil exchange	TRUE	-1000	1000	0	0
EX_urea_e	Urea exchange	TRUE	-1000	1000	0	0
EX_uri_e	Uridine exchange	TRUE	-1000	1000	0	0
EX_val__L_e	L-Valine exchange	TRUE	-1000	1000	0	0
EX_xan_e	Xanthine exchange	TRUE	-1000	1000	0	0
EX_xmp_e	Xanthosine 5'-phosphate exchange	TRUE	-1000	1000	0	0
EX_xtsn_e	Xanthosine exchange	TRUE	-1000	1000	0	0
EX_xyl__D_e	D-Xylose exchange	TRUE	-1000	1000	0	0
EX_xylu__L_e	L-Xylulose exchange	TRUE	-1000	1000	0	0
EX_zn2_e	Zinc exchange	FALSE	-1000	1000	0	0
