## Supplemental File 3 for "A study of a diauxic growth experiment using an expanded dynamic flux balance framework": m9_fermCL.csv

exchange_reaction_id	exchange_reaction_name	concentration_mmol_per_liter
EX_ca2_e	Calcium exchange	0.0272
EX_cbl1_e	Cob(I)alamin exchange	0
EX_cl_e	Chloride exchange	120.7614
EX_co2_e	CO2 exchange	0
EX_cobalt2_e	Co2+ exchange	0.00144
EX_cu2_e	Cu2+ exchange	0.04816
EX_fe2_e	Fe2+ exchange	0.28776
EX_fe3_e	Fe3+ exchange	0
EX_glc__D_e	D-Glucose exchange	111.11111
EX_h_e	H+ exchange	77.7
EX_h2o_e	H2O exchange	50000
EX_k_e	K+ exchange	22
EX_mg2_e	Mg exchange	6.666666667
EX_mn2_e	Mn2+ exchange	0.00944
EX_mobd_e	Molybdate exchange	0.00032
EX_na1_e	Sodium exchange	75.95016
EX_nh4_e	Ammonia exchange	112.152
EX_ni2_e	Ni2+ exchange	0
EX_o2_e	O2 exchange	0.000273
EX_pi_e	Phosphate exchange	55.7
EX_sel_e	Selenate exchange	0
EX_slnt_e	Selenite exchange	0
EX_so4_e	Sulfate exchange	7.041306667
EX_tungs_e	Tungstate exchange	0
EX_zn2_e	Zinc exchange	0.02784
